# A Simulation Study of mRNA Diffusion and Mitochondrial Localization

**DOI:** 10.1101/614883

**Authors:** Paul Horton

## Abstract

**Background:** We have observed a negative correlation between rapid translation initiation of mRNA and their localization at mitochondria. One potential explanation of this anti-correlation is that mRNA which initiate translation away from mitochondria experience a significant drop in mobility and thus remain there. To explore this possibility, we conducted an initial simulation of diffusion and compared those results to gene-specific experimental measurements of mRNA mitochondrial localization.

**Methods:** Here, we conduct a follow-up simulation study to complement the initial one. In particular we attempt a more quantitative analysis, deriving linear scale estimates of mitochondrial localization probability from sequencing based measurements. We compare this data to simulated mitochondrial localization probabilities under a variety of simulation parameter settings.

**Conclusions:** We conclude that if a change in mRNA mobility after translation initiation is a significant factor in explaining the negative correlation between mRNA localization and translation initiation efficiency, then 1) the effective diffusion coefficient of mRNA must be strongly reduced upon translation initiation (e.g. 20x) and 2) mRNA molecules which have not yet initiated translation when approaching a mitochondrial surface must have a non-zero probability of anchoring there.
