## Supplementary material for "A Simulation Study of mRNA Diffusion and Mitochondrial Localization": Document source and data files: yeast_genes_mitoLoc_15perBin.tsv

Gene	avgTranslationInitTimeSecs	avgNumRibosomes	mito-locProb
genes15	2.891	8.903	0.03
genes30	4.333	5.056	0.02267
genes45	5.447	12.11	0.04667
genes60	6.82	7.236	0.04267
genes75	8.194	7.102	0.03
genes90	9.048	12.58	0.03667
genes105	9.991	7.611	0.04533
genes120	11.15	5.956	0.06
genes135	12.53	10.24	0.1013
genes150	13.94	6.247	0.074
genes165	16.1	4.396	0.058
genes180	18.69	5.435	0.1227
genes195	20.36	7.054	0.12
genes210	22.57	7.467	0.078
genes225	25.4	6.596	0.1327
genes240	27.4	3.513	0.1353
genes255	30.87	5.713	0.1507
genes270	34.66	4.739	0.152
genes285	39.05	4.18	0.2413
genes300	43.51	4.301	0.214
genes315	49.1	3.742	0.2053
genes330	56.81	4.937	0.25
genes345	63.75	3.813	0.262
genes360	71.23	2.254	0.1087
genes375	79.33	1.537	0.1647
genes390	90.97	2.209	0.1393
genes405	104.25	1.779	0.2433
genes420	120.93	3.034	0.152
genes435	132.86	2.711	0.1507
genes450	153.47	3.691	0.3027
genes465	197.13	2.272	0.1947
genes480	262.38	2.612	0.2547
genes495	609.095	1.167	0.304
