## Supplementary material for "A Simulation Study of mRNA Diffusion and Mitochondrial Localization": Document source and data files: yeast_genes_mitoLocData.tsv

Gene	avgTranslationInitTimeSecs	avgNumRibosomes	mito-locProb
YAL010C	95.52	2.23	0.22
YAL015C	125.58	1.01	0.00
YAL039C	28.05	2.03	0.06
YAL044C	16.87	1.34	0.03
YAL048C	70.49	4.37	0.00
YAL056W	1275.58	1.29	0.47
YAR008W	136.17	0.51	0.00
YBL022C	23.68	39.16	0.09
YBL030C	2.69	27.95	0.21
YBL045C	11.18	11.75	0.00
YBL064C	10.41	5.2	0.05
YBL080C	295.57	1.23	0.00
YBL090W	23.22	1.33	0.01
YBL098W	50.91	2.55	0.00
YBL099W	5.15	31.5	0.01
YBR003W	53.38	3.43	0.46
YBR024W	25.89	2.9	0.21
YBR026C	17.29	6.59	0.13
YBR029C	18.84	10.32	0.00
YBR037C	33.04	2.68	0.16
YBR039W	5.71	9.88	0.02
YBR044C	161.46	1.48	0.43
YBR084W	39.08	14.32	0.98
YBR085W	38.39	1.37	0.22
YBR091C	14.81	1.07	0.01
YBR104W	102.16	0.8	0.16
YBR120C	10.7	1.9	0.01
YBR121C	22.65	9.18	0.03
YBR122C	30.23	0.8	0.00
YBR146W	22.98	3.05	0.09
YBR163W	233.88	1.12	0.14
YBR179C	45.48	6.7	0.00
YBR185C	28.36	2.41	0.32
YBR192W	84.78	1.45	0.20
YBR221C	11.02	7.16	0.08
YBR227C	30.34	6.8	0.36
YBR251W	43.8	1.65	0.00
YBR263W	7.46	22.6	0.25
YBR268W	14.42	0.94	0.03
YBR282W	14.07	1.25	0.02
YBR291C	70.29	1.18	0.07
YCL009C	5.05	20.39	0.03
YCL017C	12.86	14.36	0.26
YCL044C	11.22	12.62	0.35
YCL064C	19.17	5.03	0.29
YCR003W	25.14	0.89	0.21
YCR004C	7.97	5.69	0.00
YCR024C	35.3	4.98	0.16
YCR046C	9.04	4.28	0.00
YCR071C	10.24	2.31	0.00
YCR083W	7.77	2	0.04
YDL004W	4.57	4.74	0.02
YDL033C	180.11	1.15	0.06
YDL044C	63.38	1.44	0.06
YDL066W	5.99	20.83	0.32
YDL067C	3.01	1.83	0.01
YDL069C	48.97	0.86	0.03
YDL107W	75.93	1.11	0.00
YDL120W	11.36	2.87	0.00
YDL142C	75.57	0.88	0.22
YDL164C	50.75	10.47	0.18
YDL174C	47.54	4.59	0.63
YDL178W	83.04	2.22	0.33
YDL181W	4.22	2.47	0.00
YDL198C	8.98	7.61	0.19
YDL202W	18.57	3	0.32
YDL217C	13.71	2.7	0.01
YDR019C	83.57	1.43	0.32
YDR031W	11.14	1.17	0.00
YDR033W	5.78	10.15	0.01
YDR036C	25.18	6.9	0.00
YDR041W	42.57	0.83	0.05
YDR079W	7.39	1.73	0.01
YDR116C	19.12	3.9	0.24
YDR120C	68.08	3.68	0.01
YDR148C	8.91	18.03	0.01
YDR175C	40.44	2.35	0.06
YDR178W	4.09	8.59	0.00
YDR194C	61.56	4.81	0.68
YDR197W	125.42	1.44	0.11
YDR204W	43.49	2.08	0.20
YDR219C	64.58	2.41	0.40
YDR226W	4.32	5.74	0.00
YDR231C	40.53	0.84	0.06
YDR232W	10.86	18.15	0.27
YDR234W	37.28	8.09	0.32
YDR236C	59.96	0.64	0.00
YDR258C	24.95	17.5	0.00
YDR268W	103.57	1.21	0.23
YDR296W	17.01	2.56	0.07
YDR298C	8.98	3.72	0.01
YDR316W	71.1	2.52	0.28
YDR322W	36.7	3.45	0.00
YDR326C	148.86	17.06	0.00
YDR332W	237.75	1.05	0.36
YDR337W	28.11	2.17	0.18
YDR347W	20.4	4.31	0.01
YDR350C	325.36	0.72	0.79
YDR375C	119.13	1.36	0.25
YDR376W	77.78	2.02	0.36
YDR377W	4.56	1.63	0.00
YDR393W	133.27	1.28	0.26
YDR405W	13.51	5.84	0.02
YDR430C	62.54	12.94	0.03
YDR462W	9.58	2.46	0.00
YDR470C	33.29	4.93	0.00
YDR494W	84.99	1.25	0.00
YDR508C	47.59	7.22	0.00
YDR511W	7.27	3.63	0.00
YDR513W	5.1	3.67	0.02
YDR529C	11.99	1.08	0.00
YEL006W	125.74	0.56	0.04
YEL024W	6.18	5.14	0.03
YEL030W	51.0	4.68	0.45
YEL047C	12.75	10.23	0.01
YEL050C	38.42	2.81	0.46
YEL061C	119.39	6.07	0.00
YER004W	13.32	3.54	0.14
YER014W	53.03	5.05	0.54
YER015W	1429.6	1.28	0.00
YER017C	64.98	7.45	0.62
YER026C	25.75	2.08	0.00
YER050C	17.63	1	0.01
YER053C	35.54	1.78	0.42
YER058W	14.34	1.03	0.01
YER069W	58.4	7.46	0.39
YER073W	21.67	7.69	0.02
YER086W	18.24	10.44	0.46
YER154W	25.91	5.52	0.46
YER168C	69.45	3.56	0.00
YER170W	32.42	1.49	0.11
YER178W	5.34	33.13	0.01
YER183C	36.01	0.96	0.00
YFL016C	31.72	5.86	0.28
YFL036W	60.17	31.13	0.05
YFR033C	19.04	0.85	0.00
YFR049W	5.14	3.58	0.00
YGL018C	5.81	5.2	0.06
YGL059W	129.85	1.1	0.04
YGL064C	40.83	4.79	0.56
YGL068W	17.21	1.52	0.03
YGL104C	196.46	1.28	0.00
YGL107C	82.23	4.37	0.05
YGL119W	107.97	1.97	0.29
YGL129C	38.47	4.76	0.00
YGL136C	253.88	0.34	0.22
YGL143C	72.31	1.63	0.45
YGL187C	9.85	1.94	0.00
YGL191W	7.05	1.8	0.00
YGL211W	133.74	0.83	0.00
YGL219C	32.7	5.68	0.03
YGL236C	259.65	1.77	0.00
YGL256W	74.57	1.05	0.05
YGR008C	4.79	1.08	0.01
YGR033C	75.77	0.69	0.04
YGR046W	89.76	1.19	0.07
YGR062C	485.26	0.23	0.22
YGR076C	11.45	1.87	0.01
YGR082W	7.07	4.06	0.01
YGR084C	58.6	1.74	0.20
YGR094W	17.53	35.83	0.05
YGR101W	94.91	1.2	0.30
YGR112W	94.16	1.43	0.28
YGR132C	30.54	2.04	0.05
YGR150C	605.93	1.82	0.75
YGR165W	58.73	1.42	0.30
YGR169C	71.02	1.83	0.01
YGR171C	46.59	2.54	0.40
YGR174C	14.71	1.82	0.01
YGR178C	31.16	11.52	0.00
YGR181W	3.1	3.31	0.03
YGR193C	12.27	12.64	0.00
YGR207C	17.06	3.07	0.00
YGR215W	7.95	1.46	0.02
YGR220C	26.07	1.92	0.11
YGR222W	95.09	0.58	0.00
YGR231C	21.42	3.36	0.15
YGR255C	79.93	2.9	0.30
YGR286C	51.94	1.74	0.18
YHL004W	19.09	7.15	0.05
YHL038C	115.53	3.73	0.43
YHR002W	183.23	0.78	0.02
YHR008C	4.99	8.46	0.00
YHR011W	37.86	4.69	0.40
YHR017W	148.65	0.96	0.24
YHR024C	46.34	3.8	0.03
YHR037W	14.17	18.69	0.02
YHR038W	9.69	4.87	0.00
YHR042W	13.87	23.54	0.00
YHR051W	9.13	1.79	0.00
YHR059W	9.5	1.78	0.00
YHR067W	155.68	0.44	0.00
YHR076W	35.08	2.28	0.31
YHR083W	32.8	3.06	0.00
YHR086W	25.79	9.64	0.00
YHR091C	429.86	1.57	0.52
YHR106W	82.66	0.96	0.29
YHR117W	29.09	11.34	0.44
YHR120W	631.56	2.6	0.52
YHR147C	32.25	1.17	0.15
YHR155W	91.12	8.78	0.00
YHR168W	149.76	2.06	0.44
YHR194W	124.7	1.32	0.20
YHR208W	8.66	11.51	0.02
YIL022W	19.77	8.61	0.37
YIL051C	2.94	9.61	0.01
YIL065C	20.84	1.15	0.03
YIL070C	12.84	4.05	0.09
YIL093C	40.62	1.7	0.03
YIL094C	24.96	2.88	0.05
YIL098C	15.34	1.1	0.01
YIL114C	70.88	0.95	0.04
YIL125W	9.11	77.5	0.00
YIL136W	147.28	1.52	0.53
YIL139C	164.09	0.26	0.00
YIL155C	35.43	8.99	0.28
YIL157C	19.63	1.54	0.01
YIR021W	237.44	0.84	0.23
YJL003W	8.3	2.03	0.00
YJL023C	86.33	0.94	0.08
YJL054W	44.24	3.96	0.48
YJL060W	9.23	16.9	0.20
YJL063C	21.18	2.91	0.00
YJL066C	19.33	2.84	0.05
YJL071W	245.46	1.14	0.29
YJL096W	14.26	1.53	0.11
YJL104W	15.33	1.32	0.01
YJL109C	122.52	19.24	0.00
YJL112W	180.68	1.97	0.46
YJL133W	88.98	1.07	0.08
YJL143W	17.01	1.18	0.01
YJL166W	4.46	1.56	0.00
YJL178C	28.03	1.85	0.00
YJL180C	59.51	1.21	0.14
YJL208C	26.0	3.44	0.26
YJR016C	13.27	14.62	0.00
YJR034W	7.52	2.16	0.02
YJR048W	2.5	6.59	0.00
YJR060W	26.2	4.17	0.00
YJR077C	4.78	13.74	0.23
YJR101W	77.22	0.83	0.13
YJR104C	3.68	4.7	0.00
YJR113C	67.49	0.93	0.06
YJR121W	6.61	24.02	0.14
YJR122W	100.63	1.43	0.44
YJR144W	32.44	1.66	0.03
YKL003C	11.36	1.69	0.01
YKL011C	73.08	0.62	0.05
YKL016C	6.06	3.68	0.00
YKL027W	127.85	1.39	0.18
YKL029C	17.92	17.82	0.06
YKL040C	23.31	2.09	0.02
YKL056C	4.48	2.4	0.00
YKL067W	7.77	2.14	0.00
YKL084W	3.99	4.81	0.07
YKL085W	12.13	5.56	0.02
YKL087C	11.12	4.1	0.03
YKL094W	49.07	1.52	0.01
YKL106W	74.94	1.98	0.00
YKL113C	45.74	2.35	0.00
YKL134C	64.49	6.88	0.51
YKL137W	10.08	1.15	0.00
YKL138C	8.07	1.77	0.03
YKL141W	10.19	3.41	0.11
YKL148C	11.66	32.35	0.04
YKL150W	20.55	2.93	0.07
YKL155C	139.85	3.46	0.27
YKL167C	9.13	1.88	0.00
YKL170W	15.86	1.04	0.05
YKL192C	2.78	9.76	0.01
YKL194C	50.11	2.36	0.37
YKL195W	32.03	3.84	0.37
YKL208W	63.62	0.88	0.00
YKR006C	25.28	2.7	0.08
YKR036C	333.31	1.59	0.42
YKR042W	4.68	15.64	0.01
YKR049C	18.5	1.1	0.00
YKR052C	67.75	1.06	0.09
YKR063C	129.51	1.47	0.00
YKR065C	8.84	4.3	0.08
YKR066C	20.32	5.26	0.28
YKR071C	22.96	3.9	0.00
YKR085C	25.17	1.18	0.02
YKR087C	95.62	0.86	0.22
YLL001W	44.21	11.22	0.00
YLL013C	24.52	29	0.25
YLL027W	29.44	1.91	0.07
YLL041C	19.71	2.7	0.02
YLR008C	14.56	1.47	0.00
YLR038C	3.19	1.52	0.00
YLR059C	21.88	2.58	0.09
YLR067C	293.48	2.24	0.15
YLR069C	58.21	5.68	0.75
YLR090W	117.58	1.65	0.00
YLR105C	246.4	0.51	0.09
YLR139C	39.38	9.03	0.06
YLR163C	60.31	2.47	0.00
YLR165C	87.32	0.47	0.00
YLR188W	147.35	6.8	0.51
YLR190W	27.82	7.48	0.31
YLR193C	9.58	3.28	0.02
YLR201C	15.58	3.83	0.14
YLR203C	20.49	7.11	0.32
YLR204W	8.85	1.85	0.00
YLR239C	28.18	2.89	0.10
YLR251W	104.85	0.21	0.21
YLR289W	177.12	1.89	0.05
YLR295C	4.77	3.3	0.00
YLR304C	8.34	33.44	0.10
YLR348C	61.27	1.11	0.29
YLR355C	2.2	36.11	0.00
YLR368W	277.14	0.83	0.08
YLR369W	103.9	5.2	0.14
YLR382C	143.22	6.11	0.65
YLR395C	4.14	1.94	0.00
YLR439W	11.31	7.11	0.05
YML009C	5.22	1.2	0.00
YML010W	20.06	43.51	0.00
YML021C	50.02	2.35	0.05
YML042W	365.01	0.96	0.02
YML061C	163.99	2.96	0.50
YML086C	9.54	19.7	0.36
YML091C	29.56	27.35	0.01
YML110C	21.08	3.35	0.14
YML120C	22.4	8.42	0.08
YML129C	3.55	3.09	0.04
YMR002W	8.98	2.6	0.00
YMR023C	1430	0.62	0.22
YMR024W	34.84	4.23	0.48
YMR035W	64.23	0.43	0.02
YMR038C	14.26	3.44	0.00
YMR056C	405.62	0.17	0.06
YMR059W	12.79	1.24	0.01
YMR062C	28.53	5.37	0.47
YMR064W	174.91	1.79	0.05
YMR066W	592.6	1.41	0.01
YMR072W	5.19	6.99	0.02
YMR083W	9.0	10.91	0.01
YMR089C	43.55	9.03	0.78
YMR097C	79.7	1.95	0.07
YMR098C	104.31	2.95	0.58
YMR110C	66.87	3.59	0.00
YMR115W	34.8	5.3	0.41
YMR145C	22.07	10.6	0.57
YMR150C	76.01	0.48	0.01
YMR158W	14.49	1.8	0.00
YMR177W	94.58	2.57	0.24
YMR188C	41.81	1.08	0.00
YMR193W	26.94	1.75	0.07
YMR203W	5.94	18.75	0.20
YMR211W	149.6	0.91	0.05
YMR228W	79.77	1.2	0.30
YMR241W	20.83	2.5	0.13
YMR256C	3.05	2.06	0.00
YMR257C	124.33	2.76	0.03
YMR267W	35.96	1.84	0.00
YMR282C	260.34	1.63	0.55
YMR286W	8.9	1.13	0.00
YMR287C	94.35	4.23	0.37
YMR301C	63.3	8.27	0.74
YMR302C	229.62	4.91	0.90
YNL003C	118.92	0.83	0.15
YNL005C	65.7	2.14	0.44
YNL026W	120.13	1.38	0.23
YNL037C	8.46	11.33	0.09
YNL052W	5.42	4.17	0.00
YNL055C	3.25	19.42	0.02
YNL063W	169.28	0.74	0.05
YNL070W	2.44	2.09	0.04
YNL071W	8.5	21.29	0.03
YNL073W	116.92	1.91	0.42
YNL081C	7.62	2.24	0.02
YNL104C	13.66	19.92	0.48
YNL121C	12.18	19.93	0.52
YNL131W	3.51	6.2	0.00
YNL137C	26.13	7.67	0.08
YNL169C	74.66	4.31	0.09
YNL177C	49.79	1.79	0.25
YNL185C	9.26	2.94	0.02
YNL208W	6.4	4.78	0.00
YNL213C	41.3	1.01	0.08
YNL239W	11.25	14.35	0.05
YNL252C	21.27	4.04	0.22
YNL256W	150.41	3.15	0.13
YNL284C	39.03	1.84	0.22
YNL292W	21.28	6.49	0.01
YNL306W	31.82	1.38	0.04
YNL310C	6.46	4.95	0.00
YNL315C	42.32	1.94	0.25
YNR001C	27.93	4.97	0.02
YNR017W	13.07	4.07	0.01
YNR020C	44.3	1.23	0.00
YNR022C	10.58	1.87	0.00
YNR036C	22.25	1.13	0.01
YNR037C	11.06	0.98	0.01
YNR041C	56.53	1.94	0.22
YNR045W	175.09	1.71	0.23
YNR074C	97.72	1.23	0.01
YOL008W	13.47	4.47	0.06
YOL009C	49.55	1.44	0.00
YOL021C	36.43	19.26	0.00
YOL023W	125.74	4.66	0.41
YOL026C	10.29	1.58	0.03
YOL027C	19.69	14.66	0.09
YOL033W	270.79	1.23	0.64
YOL059W	10.31	13.31	0.06
YOL071W	6.17	4.29	0.04
YOL095C	211.31	2.13	0.00
YOL096C	31.38	2.6	0.02
YOL140W	122.36	0.77	0.18
YOR004W	37.69	1.49	0.02
YOR017W	112.7	5.45	0.34
YOR020C	3.7	3.5	0.00
YOR037W	142.93	0.94	0.07
YOR040W	60.98	1.33	0.05
YOR045W	2.35	1.05	0.06
YOR065W	7.03	9.87	0.14
YOR089C	25.8	1.19	0.00
YOR108W	25.66	8.69	0.48
YOR125C	25.94	1.6	0.04
YOR136W	8.95	11.25	0.06
YOR147W	158.15	2.11	0.32
YOR150W	11.08	2.08	0.02
YOR158W	29.09	3.14	0.00
YOR176W	23.02	4.81	0.00
YOR196C	55.71	2.24	0.22
YOR201C	107.84	0.98	0.14
YOR211C	42.05	11.08	0.97
YOR221C	18.66	6.62	0.01
YOR222W	308.91	0.26	0.23
YOR226C	7.52	3.57	0.02
YOR228C	54.54	1.32	0.30
YOR232W	9.02	4.06	0.00
YOR241W	70.85	2.99	0.11
YOR266W	100.03	1.12	0.27
YOR274W	90.61	1.33	0.02
YOR285W	8.45	1.91	0.00
YOR297C	15.79	2.2	0.32
YOR316C	61.67	2.58	0.03
YOR330C	231.08	7.31	0.56
YOR334W	127.28	1.33	0.16
YOR335C	10.28	48.7	0.00
YOR346W	224.71	4.2	0.00
YOR354C	128.3	3.2	0.00
YOR356W	43.49	6.68	0.35
YOR374W	9.11	24.05	0.05
YOR386W	138.38	4.61	0.03
YPL005W	238.28	1.04	0.28
YPL013C	13.12	1.14	0.04
YPL029W	241.41	1.87	0.78
YPL040C	128.55	7.3	0.61
YPL059W	9.83	2.6	0.05
YPL060W	134.66	1.24	0.23
YPL063W	12.05	16.22	0.43
YPL078C	13.97	2.6	0.13
YPL082C	289.6	15.65	0.00
YPL097W	239.13	1.11	0.37
YPL103C	111.7	1.97	0.27
YPL104W	93.16	4.42	0.23
YPL105C	54.14	6.59	0.00
YPL118W	27.12	3.2	0.04
YPL132W	113.83	0.69	0.24
YPL134C	77.6	1.02	0.05
YPL135W	19.73	1.23	0.11
YPL159C	18.68	3.49	0.08
YPL167C	1430	0.92	0.11
YPL172C	673.46	2.07	0.22
YPL173W	18.29	3.22	0.00
YPL188W	32.3	4.45	0.36
YPL196W	84.08	0.99	0.00
YPL215W	40.91	2.65	0.06
YPL224C	116.42	1.48	0.24
YPL252C	12.91	2.08	0.08
YPL262W	12.15	14	0.01
YPL270W	150.52	4.39	0.74
YPL271W	3.23	2.95	0.02
YPR004C	19.4	4.75	0.27
YPR006C	44.6	3.68	0.05
YPR020W	6.26	2.85	0.00
YPR021C	165.31	5.16	0.00
YPR024W	47.59	7.66	0.53
YPR033C	24.02	8.21	0.00
YPR047W	69.53	2.08	0.38
YPR058W	37.16	1.97	0.17
YPR067W	13.63	2.41	0.08
YPR097W	138.21	7.35	0.00
YPR100W	11.14	1.54	0.01
YPR113W	27.79	1.38	0.01
YPR125W	25.1	6.27	0.19
YPR134W	99.01	0.61	0.11
YPR140W	51.1	2.3	0.15
YPR155C	175.31	2.26	0.17
YPR166C	6.69	2.12	0.00
YPR184W	300.46	7.54	0.01
YPR191W	6.97	14.54	0.00
