## Supplementary material for "A Simulation Study of mRNA Diffusion and Mitochondrial Localization": Document source and data files: recordNumHits__1.0__0.0001__0.99__10000.tsv

# Code compiled at local time: Oct 6 2017 12:15:23.
# Executed UTC 20171006 03:20:43 on x86_64 Linux #39~14.04.1-Ubuntu SMP Fri Mar 11 11:38:02 UTC 2016 4.2.0-34-generic seq16
# Seeded random number generator with ranSeed=1507260043.
# From command line: bin/recordNumMitHits 1.0 0.0001 0.99 10000
# recordNumHits. begDC=1μ²/s, endDC=0.0001μ²/s, DCmultiplier=0.99, numWalksPerDC=10000
Diffusivity	T0	T1	T2	T3	T4	T5	T6	T7	T8	T9	T10
1.000000	823	1454	1612	1729	1827	1926	2034	2136	2273	2456	3663
0.990000	747	1438	1599	1714	1817	1913	2014	2126	2248	2425	3463
0.980100	867	1438	1589	1702	1806	1901	2002	2112	2244	2426	3398
0.970299	638	1427	1583	1694	1801	1901	1993	2099	2231	2412	3596
0.960596	768	1423	1572	1684	1791	1888	1990	2099	2227	2416	3516
0.950990	704	1415	1561	1681	1786	1880	1975	2086	2218	2390	3388
0.941480	764	1406	1558	1671	1771	1867	1965	2068	2198	2387	3360
0.932065	737	1401	1554	1663	1761	1861	1957	2065	2195	2370	3547
0.922745	818	1391	1543	1657	1756	1847	1943	2047	2174	2358	3426
0.913517	606	1374	1528	1638	1741	1839	1942	2040	2164	2339	3465
0.904382	637	1391	1533	1645	1740	1839	1933	2044	2167	2338	3506
0.895338	804	1361	1508	1621	1719	1817	1922	2026	2151	2333	3379
0.886385	699	1363	1503	1612	1713	1810	1905	2010	2127	2304	3394
0.877521	743	1361	1503	1616	1711	1800	1898	1999	2126	2310	3348
0.868746	680	1357	1495	1605	1700	1788	1886	1987	2113	2293	3426
0.860058	749	1339	1484	1593	1691	1784	1878	1983	2108	2282	3331
0.851458	686	1341	1483	1590	1685	1779	1874	1978	2099	2278	3265
0.842943	773	1336	1476	1582	1680	1769	1858	1962	2085	2273	3683
0.834514	706	1329	1469	1576	1671	1761	1858	1960	2082	2250	3500
0.826169	606	1313	1451	1560	1661	1749	1846	1950	2070	2242	3346
0.817907	720	1309	1448	1552	1650	1740	1834	1933	2055	2223	3017
0.809728	674	1301	1439	1544	1642	1734	1823	1923	2045	2224	3189
0.801631	735	1289	1425	1535	1633	1725	1815	1916	2046	2216	3229
0.793614	620	1290	1428	1535	1624	1713	1803	1906	2027	2193	3694
0.785678	728	1274	1417	1520	1613	1703	1793	1892	2016	2183	3279
0.777821	683	1285	1416	1517	1613	1702	1794	1894	2014	2183	3216
0.770043	584	1258	1401	1509	1596	1688	1779	1882	1997	2165	3153
0.762343	647	1259	1393	1500	1591	1679	1770	1874	1996	2164	3387
0.754719	723	1256	1398	1497	1585	1672	1769	1865	1983	2151	3261
0.747172	684	1245	1379	1484	1571	1658	1752	1853	1977	2145	3270
0.739700	648	1240	1380	1483	1572	1660	1752	1855	1966	2125	3064
0.732303	630	1237	1370	1469	1559	1639	1728	1827	1948	2114	3095
0.724980	656	1229	1361	1459	1551	1638	1729	1830	1953	2124	3022
0.717731	613	1212	1344	1447	1538	1622	1713	1807	1929	2095	3252
0.710553	603	1216	1345	1448	1542	1630	1717	1817	1925	2090	3168
0.703448	693	1205	1338	1442	1529	1616	1704	1798	1918	2082	3460
0.696413	538	1201	1334	1433	1521	1609	1698	1794	1911	2069	3091
0.689449	593	1193	1323	1427	1520	1602	1690	1788	1904	2073	3105
0.682555	567	1187	1317	1420	1514	1599	1684	1776	1888	2054	2897
0.675729	625	1179	1314	1411	1500	1585	1673	1768	1893	2056	3380
0.668972	588	1165	1298	1397	1489	1579	1666	1763	1883	2046	3301
0.662282	514	1167	1298	1399	1488	1573	1658	1753	1865	2027	3088
0.655659	597	1165	1293	1388	1476	1562	1647	1738	1848	2012	3143
0.649103	563	1151	1285	1382	1469	1554	1637	1733	1850	2011	3087
0.642612	598	1148	1277	1374	1459	1542	1626	1720	1831	1991	3107
0.636185	622	1141	1271	1369	1449	1531	1619	1712	1816	1977	3014
0.629824	501	1140	1264	1359	1443	1527	1612	1704	1815	1967	3048
0.623525	664	1127	1250	1346	1434	1517	1605	1697	1806	1965	3068
0.617290	543	1114	1243	1341	1427	1510	1596	1689	1796	1953	3125
0.611117	608	1109	1239	1337	1420	1508	1594	1686	1789	1954	3013
0.605006	560	1111	1235	1328	1409	1493	1580	1670	1781	1939	2839
0.598956	590	1102	1228	1325	1407	1488	1572	1664	1772	1927	2943
0.592966	592	1106	1225	1323	1402	1482	1562	1652	1762	1919	2878
0.587037	562	1094	1218	1309	1394	1475	1553	1647	1753	1917	2967
0.581166	582	1084	1205	1302	1384	1465	1551	1638	1747	1911	2832
0.575355	525	1080	1202	1294	1378	1457	1539	1630	1734	1884	2882
0.569601	601	1081	1196	1290	1376	1457	1537	1630	1735	1885	2968
0.563905	555	1066	1188	1279	1366	1446	1529	1625	1734	1889	3128
0.558266	577	1059	1181	1275	1359	1440	1519	1610	1719	1871	2796
0.552683	481	1055	1178	1270	1352	1433	1514	1606	1713	1868	2936
0.547157	538	1056	1174	1258	1338	1417	1500	1586	1696	1844	2736
0.541685	527	1042	1163	1256	1336	1416	1495	1582	1689	1836	2750
0.536268	547	1035	1163	1255	1339	1421	1501	1588	1691	1844	3074
0.530906	547	1027	1148	1240	1318	1398	1480	1569	1674	1823	2740
0.525596	525	1034	1152	1243	1322	1398	1476	1561	1669	1818	2888
0.520341	479	1017	1136	1235	1313	1391	1472	1561	1662	1812	2789
0.515137	433	1009	1131	1222	1302	1380	1459	1547	1656	1806	2758
0.509986	476	1017	1133	1223	1297	1374	1452	1534	1645	1799	2622
0.504886	541	1009	1124	1211	1293	1366	1442	1528	1638	1793	2877
0.499837	476	1002	1119	1209	1286	1361	1443	1528	1632	1783	2868
0.494839	409	994	1108	1196	1276	1353	1434	1523	1630	1781	2706
0.489890	492	986	1100	1192	1271	1345	1426	1514	1627	1775	2702
0.484991	502	980	1096	1183	1265	1339	1420	1503	1606	1754	2591
0.480141	505	981	1093	1181	1260	1334	1412	1500	1602	1746	2778
0.475340	444	965	1080	1168	1247	1318	1395	1481	1583	1731	2798
0.470587	486	962	1080	1169	1245	1321	1399	1487	1588	1732	2740
0.465881	449	953	1065	1155	1230	1305	1384	1469	1573	1724	2777
0.461222	524	959	1066	1150	1228	1305	1382	1472	1574	1721	2509
0.456610	445	950	1058	1147	1224	1295	1371	1453	1553	1703	2555
0.452044	364	940	1051	1135	1210	1286	1359	1443	1544	1696	2605
0.447523	446	931	1047	1131	1207	1279	1352	1439	1540	1688	2565
0.443048	489	932	1043	1127	1203	1281	1358	1441	1537	1687	2455
0.438618	437	922	1035	1122	1203	1277	1353	1439	1543	1686	2631
0.434231	515	922	1038	1127	1203	1276	1352	1434	1528	1670	2771
0.429889	434	915	1028	1110	1186	1256	1333	1415	1522	1661	2507
0.425590	486	909	1022	1107	1182	1254	1332	1411	1506	1644	2477
0.421334	456	909	1023	1103	1177	1250	1321	1406	1503	1642	2656
0.417121	440	898	1007	1092	1169	1243	1321	1401	1500	1639	2585
0.412950	341	895	1004	1090	1163	1233	1307	1388	1486	1627	2935
0.408820	355	891	999	1083	1162	1231	1303	1380	1475	1619	2625
0.404732	426	883	992	1074	1144	1220	1292	1374	1472	1621	2834
0.400685	418	878	992	1075	1146	1220	1287	1369	1465	1610	2498
0.396678	417	872	980	1064	1138	1206	1278	1359	1455	1593	2504
0.392711	390	865	971	1049	1126	1200	1274	1355	1451	1594	2342
0.388784	390	861	968	1056	1128	1199	1270	1348	1446	1590	2428
0.384896	361	859	963	1046	1122	1192	1263	1345	1445	1581	2484
0.381047	369	846	959	1038	1110	1180	1255	1334	1437	1571	2485
0.377237	438	859	961	1040	1111	1181	1252	1334	1430	1570	2379
0.373464	361	847	950	1030	1101	1172	1242	1325	1422	1567	2456
0.369730	404	840	943	1023	1098	1167	1242	1321	1414	1552	2427
0.366032	288	841	944	1023	1098	1167	1239	1316	1410	1546	2467
0.362372	311	833	935	1019	1090	1160	1233	1315	1405	1533	2417
0.358748	433	819	929	1008	1080	1150	1224	1305	1398	1536	2341
0.355161	320	817	923	1008	1082	1151	1220	1301	1395	1539	2431
0.351609	369	816	922	1003	1074	1140	1212	1289	1383	1522	2437
0.348093	337	817	918	994	1064	1132	1206	1280	1375	1511	2412
0.344612	389	804	904	987	1055	1123	1195	1275	1367	1504	2422
0.341166	323	805	904	980	1052	1119	1189	1269	1362	1501	2403
0.337754	350	795	901	979	1052	1117	1187	1263	1358	1494	2453
0.334377	361	795	896	974	1041	1107	1178	1255	1350	1491	2539
0.331033	318	789	892	970	1040	1104	1175	1250	1346	1481	2306
0.327723	361	789	885	965	1037	1104	1175	1250	1345	1478	2197
0.324446	323	781	883	961	1029	1093	1164	1244	1339	1478	2476
0.321201	365	773	874	948	1017	1084	1157	1232	1326	1459	2557
0.317989	359	772	869	945	1012	1077	1145	1222	1314	1448	2358
0.314809	309	766	866	941	1007	1071	1144	1222	1314	1452	2330
0.311661	395	764	862	937	1008	1074	1142	1219	1309	1443	2307
0.308544	211	757	851	926	995	1062	1134	1210	1301	1431	2374
0.305459	325	748	849	924	990	1055	1125	1199	1292	1424	2226
0.302404	305	749	845	926	992	1056	1123	1199	1288	1421	2210
0.299380	325	745	840	920	989	1053	1121	1195	1286	1419	2377
0.296387	301	734	829	902	970	1036	1102	1175	1265	1399	2292
0.293423	315	737	833	907	974	1041	1108	1186	1277	1409	2435
0.290488	252	724	823	900	967	1033	1098	1174	1261	1389	2216
0.287584	284	726	825	900	963	1028	1095	1171	1255	1387	2182
0.284708	269	716	814	888	958	1023	1091	1168	1254	1390	2411
0.281861	298	713	808	885	952	1019	1084	1158	1247	1381	2176
0.279042	310	709	807	881	949	1013	1078	1149	1238	1373	2353
0.276252	269	705	805	878	947	1015	1078	1153	1242	1377	2301
0.273489	204	699	798	869	938	1002	1072	1149	1239	1373	2385
0.270754	207	698	796	871	934	998	1062	1140	1232	1368	2269
0.268047	255	690	782	856	925	990	1058	1134	1220	1343	2339
0.265366	293	697	786	862	923	985	1054	1124	1213	1339	2350
0.262713	291	684	779	852	920	986	1052	1125	1212	1342	2199
0.260085	214	681	777	850	914	977	1042	1117	1205	1331	2253
0.257485	214	678	772	842	904	969	1034	1111	1201	1330	2117
0.254910	276	678	771	840	902	966	1032	1104	1192	1321	2107
0.252361	288	665	761	834	901	966	1032	1105	1191	1315	2118
0.249837	217	663	757	831	895	962	1026	1099	1185	1315	2362
0.247339	274	653	750	826	892	953	1015	1087	1175	1300	2139
0.244865	169	659	747	818	884	949	1015	1086	1167	1296	2189
0.242417	270	645	737	810	875	939	1001	1076	1165	1295	2131
0.239992	212	644	738	807	869	931	999	1074	1160	1285	2451
0.237593	240	640	730	803	868	932	994	1069	1156	1286	2094
0.235217	277	639	735	804	866	925	993	1065	1150	1276	2243
0.232864	256	630	724	795	858	921	984	1060	1148	1269	2235
0.230536	237	624	718	788	857	923	988	1056	1146	1270	2162
0.228230	232	625	718	788	850	915	977	1046	1137	1262	2075
0.225948	246	618	708	778	842	905	968	1038	1124	1250	2085
0.223689	227	621	714	784	843	905	969	1035	1119	1248	2221
0.221452	160	618	704	771	833	897	961	1031	1115	1248	2135
0.219237	188	613	703	774	833	898	961	1031	1115	1238	1986
0.217045	249	612	698	768	830	892	955	1027	1114	1240	2343
0.214874	180	600	690	758	822	883	948	1012	1100	1226	2145
0.212726	137	598	688	761	822	884	947	1017	1103	1229	2001
0.210598	245	593	685	752	814	876	941	1013	1099	1222	2008
0.208492	243	592	681	752	811	874	935	1004	1088	1213	2103
0.206408	172	593	680	749	811	871	934	1004	1086	1212	2075
0.204343	205	585	672	741	802	864	926	996	1079	1200	2026
0.202300	228	576	667	739	797	857	917	988	1074	1201	2023
0.200277	102	580	666	738	800	859	924	994	1078	1205	2032
0.198274	222	571	662	732	792	852	912	980	1063	1186	2081
0.196292	242	573	658	728	789	848	911	982	1069	1183	1969
0.194329	147	562	652	720	781	842	901	971	1056	1181	1925
0.192385	216	560	649	715	773	828	890	963	1049	1168	2172
0.190461	175	559	641	707	771	826	887	956	1040	1161	2109
0.188557	178	553	644	709	768	826	884	953	1034	1158	2258
0.186671	160	547	636	703	763	824	883	951	1038	1155	1965
0.184805	151	551	634	702	760	822	883	952	1034	1155	2199
0.182957	136	547	634	699	763	821	882	951	1037	1158	1984
0.181127	158	539	629	696	754	816	875	945	1028	1148	1899
0.179316	195	536	618	683	744	805	869	937	1015	1141	2207
0.177523	160	534	622	685	745	803	865	934	1010	1136	1834
0.175747	212	529	617	680	744	799	859	925	1010	1130	2035
0.173990	129	521	606	671	731	789	850	917	997	1119	1964
0.172250	189	527	608	671	730	787	843	912	996	1115	2028
0.170527	215	526	607	670	731	791	854	922	1005	1125	2055
0.168822	182	510	596	663	722	780	843	913	994	1114	1960
0.167134	179	504	592	656	716	776	837	906	990	1108	2036
0.165463	173	511	596	664	719	775	832	899	980	1098	2024
0.163808	121	504	590	653	712	768	828	897	982	1108	2029
0.162170	156	503	582	647	708	764	827	896	980	1096	1905
0.160548	157	491	579	643	703	757	821	887	966	1090	1837
0.158943	127	496	583	644	704	764	825	891	973	1090	1941
0.157353	128	484	568	633	692	748	809	877	957	1081	1832
0.155780	123	493	575	639	696	754	812	877	958	1070	1950
0.154222	146	481	569	636	695	755	811	877	955	1071	1993
0.152680	82	482	568	630	687	743	801	868	949	1062	1811
0.151153	110	480	564	629	683	741	797	862	947	1064	1874
0.149641	152	479	562	628	684	742	801	868	952	1067	1822
0.148145	164	475	556	623	680	734	792	856	938	1053	1794
0.146664	131	471	549	614	677	729	788	854	932	1049	1799
0.145197	95	462	543	610	668	724	784	847	924	1047	2184
0.143745	61	463	546	611	668	723	781	844	922	1043	1867
0.142307	128	455	540	602	660	717	774	836	915	1029	1783
0.140884	118	455	535	595	650	707	767	831	908	1030	1874
0.139476	141	457	536	599	654	708	764	830	908	1019	2013
0.138081	112	450	531	595	650	708	767	832	911	1029	2069
0.136700	151	447	529	589	647	705	762	825	903	1021	1782
0.135333	122	443	523	586	641	696	756	822	902	1019	1922
0.133980	125	434	517	576	634	690	751	816	897	1018	1742
0.132640	113	437	513	578	638	694	752	817	893	1006	1849
0.131313	117	435	510	575	630	685	744	811	890	1011	1994
0.130000	90	435	515	576	632	685	743	807	887	999	2126
0.128700	99	430	507	568	623	681	738	803	885	994	1925
0.127413	73	425	502	566	621	675	735	802	885	994	1715
0.126139	36	420	502	564	618	670	731	797	873	986	2070
0.124878	79	422	501	561	615	670	727	794	874	986	1776
0.123629	93	416	495	560	613	667	723	785	868	987	1710
0.122393	86	413	496	556	614	665	721	785	863	980	1747
0.121169	77	410	486	547	605	657	713	779	860	977	1820
0.119957	113	409	487	547	602	655	711	772	855	974	1756
0.118758	88	404	483	544	598	653	708	774	854	970	1906
0.117570	64	401	479	539	593	649	706	770	848	968	1868
0.116394	88	399	478	537	594	648	703	768	848	958	1738
0.115230	50	394	472	536	591	645	701	764	844	956	2027
0.114078	104	392	472	531	585	643	700	759	840	959	1760
0.112937	105	389	466	527	583	640	697	759	839	952	1838
0.111808	83	387	462	520	575	629	686	751	831	952	1951
0.110690	30	380	456	517	573	623	683	748	824	943	1953
0.109583	49	380	458	519	574	627	684	751	829	941	1764
0.108487	78	383	459	519	575	629	683	745	825	941	1856
0.107402	77	374	453	513	565	616	672	737	817	926	2103
0.106328	48	372	450	508	563	616	672	733	810	925	1779
0.105265	16	371	445	504	559	613	667	730	807	919	1898
0.104212	89	369	444	505	560	613	669	735	810	930	1681
0.103170	55	364	438	497	554	606	660	726	803	923	1733
0.102138	91	361	434	494	547	600	658	720	793	915	1623
0.101117	31	360	436	493	547	602	658	718	795	909	1846
0.100106	71	357	434	494	550	603	656	718	796	913	1701
0.099105	35	351	427	487	542	594	648	711	790	900	1873
0.098114	46	355	431	489	539	591	646	708	789	904	1725
0.097133	26	346	423	481	534	586	639	705	782	900	1724
0.096161	38	350	422	481	535	587	640	702	783	893	1782
0.095200	24	344	415	476	527	580	636	702	777	897	1689
0.094248	56	346	413	473	527	578	630	694	773	888	1886
0.093305	36	338	411	466	520	574	632	696	774	884	1596
0.092372	32	333	410	464	518	574	628	695	771	887	1621
0.091448	16	331	405	465	515	568	624	685	763	882	1760
0.090534	27	330	403	461	515	570	625	684	762	877	1606
0.089629	66	328	400	457	510	562	614	677	753	871	2007
0.088732	60	326	402	460	512	561	616	683	759	875	1651
0.087845	72	323	395	453	505	556	613	673	752	864	1629
0.086967	32	320	392	448	503	556	609	671	747	854	1782
0.086097	18	319	388	446	499	551	606	667	745	858	1644
0.085236	22	319	391	449	501	551	605	666	743	859	1990
0.084384	56	311	385	440	494	544	598	662	739	850	1766
0.083540	11	307	378	439	490	541	595	653	730	849	1771
0.082704	42	308	378	435	485	535	589	650	727	839	2137
0.081877	29	303	376	434	484	536	593	655	730	842	1927
0.081059	43	302	373	428	483	533	589	653	730	838	1688
0.080248	43	301	371	428	480	532	587	644	721	843	1643
0.079445	44	300	371	429	479	531	585	649	723	834	1789
0.078651	0	300	368	425	474	527	581	647	725	834	1590
0.077864	23	291	361	419	471	521	575	635	712	828	1865
0.077086	9	293	361	417	469	520	577	637	712	826	1548
0.076315	16	290	359	417	469	519	571	632	706	813	1522
0.075552	30	283	354	408	463	511	564	628	707	819	1748
0.074796	19	283	355	412	462	514	569	631	704	814	1498
0.074048	22	284	351	403	457	504	558	620	692	800	1610
0.073308	14	280	353	412	461	512	563	625	697	808	1727
0.072575	26	279	347	403	455	507	561	621	695	813	1671
0.071849	0	273	343	399	450	503	556	620	696	818	1782
0.071131	21	271	338	396	448	496	549	609	687	804	1496
0.070419	18	270	342	396	447	500	551	610	684	803	1942
0.069715	30	266	336	393	441	494	547	608	681	796	1790
0.069018	19	263	336	393	442	492	544	606	685	797	1784
0.068328	31	261	331	389	439	489	541	601	676	789	1760
0.067644	2	263	333	385	437	487	539	599	674	785	1671
0.066968	8	254	327	383	432	483	537	599	674	793	1898
0.066298	23	257	324	379	427	478	530	589	667	776	1863
0.065635	25	255	324	378	431	481	534	595	668	781	1576
0.064979	13	253	322	376	426	476	529	593	669	777	1488
0.064329	0	251	319	376	424	477	529	585	661	774	1845
0.063686	3	249	316	371	419	470	524	580	656	770	1621
0.063049	18	246	314	370	421	472	524	581	653	768	1477
0.062419	7	246	313	366	417	465	518	576	651	763	1624
0.061794	3	239	308	362	411	460	513	574	650	766	1720
0.061176	24	242	312	367	417	468	521	581	656	764	1588
0.060565	0	236	303	359	410	459	510	568	642	751	1537
0.059959	0	236	303	358	408	457	510	568	642	752	1481
0.059359	9	233	301	354	403	453	506	566	639	745	1732
0.058766	5	235	301	354	401	450	499	561	632	742	1529
0.058178	0	232	297	350	398	446	498	560	636	746	1478
0.057596	12	227	294	348	395	442	496	557	629	740	1564
0.057020	0	228	294	348	396	448	503	559	634	743	1567
0.056450	0	227	293	342	391	443	496	557	630	742	1593
0.055886	11	217	287	339	388	440	493	551	623	737	1508
0.055327	0	217	285	340	391	439	492	550	624	740	1912
0.054774	0	217	283	336	385	436	490	547	615	726	1628
0.054226	3	215	281	333	383	433	485	545	620	729	1597
0.053684	0	211	278	329	379	429	482	541	614	726	1475
0.053147	2	209	275	328	377	424	476	535	610	720	1440
0.052615	8	212	279	336	382	428	480	542	614	725	1715
0.052089	0	211	275	324	377	425	479	535	610	723	1629
0.051568	9	204	271	325	374	422	475	533	607	717	1607
0.051053	0	202	267	319	366	415	467	526	599	710	1528
0.050542	0	201	266	321	369	420	474	532	607	720	1440
0.050037	0	201	265	317	363	413	465	522	595	706	1731
0.049536	0	196	262	311	361	411	465	524	597	710	1619
0.049041	0	193	257	309	357	405	459	518	591	707	1766
0.048550	0	190	256	308	357	405	457	515	587	692	1483
0.048065	0	194	257	308	356	405	457	518	590	701	1594
0.047584	0	192	258	311	358	404	456	514	590	699	1657
0.047108	0	187	251	301	348	398	448	509	583	695	1429
0.046637	0	186	250	302	348	399	451	511	584	695	1435
0.046171	0	186	250	297	345	394	446	505	583	696	1596
0.045709	0	181	248	298	347	395	446	502	579	684	1516
0.045252	0	180	242	292	340	388	438	497	568	676	1433
0.044800	0	179	242	294	344	392	445	503	572	683	1897
0.044352	0	175	238	289	339	384	437	493	564	672	2027
0.043908	0	175	237	287	333	379	432	487	560	672	1638
0.043469	0	173	236	288	338	384	434	493	569	688	1751
0.043034	0	176	238	288	334	381	428	488	564	673	1566
0.042604	0	173	236	286	334	383	434	493	564	677	1587
0.042178	0	165	231	280	326	374	426	484	560	677	1507
0.041756	0	168	226	278	326	373	425	484	559	671	1704
0.041339	0	165	228	276	323	371	424	487	561	669	1828
0.040925	0	161	221	271	319	366	420	479	551	661	1350
0.040516	0	162	223	273	320	365	417	475	548	662	1752
0.040111	0	158	220	272	321	368	420	476	550	658	1605
0.039710	0	161	220	272	318	366	417	474	545	660	1467
0.039313	0	157	216	266	311	358	408	465	537	653	1464
0.038920	0	152	215	265	311	359	409	469	543	656	1380
0.038530	0	157	213	262	309	358	407	464	538	649	1643
0.038145	0	151	213	264	310	357	407	464	538	647	1779
0.037764	0	150	210	257	303	352	406	461	536	645	1375
0.037386	0	149	208	259	305	351	401	460	536	650	1581
0.037012	0	143	205	255	301	349	400	462	537	651	1494
0.036642	0	147	206	256	303	349	400	460	536	650	1483
0.036276	0	142	201	249	296	345	397	455	530	634	1610
0.035913	0	139	198	250	296	343	393	452	526	639	1866
0.035554	0	141	197	249	296	344	395	453	525	636	1632
0.035198	0	135	194	244	288	334	385	442	517	636	1618
0.034846	0	135	195	244	293	340	390	447	519	635	1533
0.034498	0	137	194	242	288	333	386	442	520	631	2147
0.034153	0	135	193	244	289	337	388	446	520	633	1523
0.033811	0	131	190	239	285	331	383	442	513	622	1726
0.033473	0	131	191	240	285	334	386	444	517	630	1395
0.033138	0	127	186	234	279	328	379	436	509	619	1651
0.032807	0	126	185	234	280	326	376	436	507	616	1599
0.032479	0	127	184	232	277	320	372	429	501	607	1397
0.032154	0	122	181	230	275	322	371	429	503	615	1538
0.031833	0	120	178	227	273	318	371	432	503	616	1501
0.031514	0	122	180	229	274	319	372	428	504	610	1455
0.031199	0	115	177	227	273	319	367	421	494	604	1642
0.030887	0	117	176	225	269	313	362	423	496	604	1547
0.030578	0	115	172	218	266	315	365	423	492	604	1502
0.030272	0	116	173	221	264	312	361	416	487	595	1433
0.029970	0	111	171	220	267	315	364	424	498	609	1749
0.029670	0	114	170	215	260	304	356	413	486	594	1556
0.029373	0	110	167	217	261	307	358	415	485	598	1485
0.029080	0	110	166	214	261	307	358	416	488	597	1673
0.028789	0	110	167	212	257	303	350	410	483	591	1326
0.028501	0	110	167	213	259	302	354	410	485	596	1694
0.028216	0	107	162	210	258	304	352	408	482	593	1513
0.027934	0	104	160	203	248	292	345	402	478	593	1659
0.027654	0	103	159	209	254	301	348	407	484	594	1600
0.027378	0	102	159	208	251	297	346	402	468	581	1465
0.027104	0	97	153	200	245	291	342	396	464	578	1771
0.026833	0	99	152	198	243	290	339	394	467	578	1551
0.026565	0	97	153	199	243	288	335	392	463	571	1352
0.026299	0	93	148	195	239	285	337	392	465	574	1698
0.026036	0	96	151	197	241	286	335	391	467	582	1427
0.025776	0	96	148	192	236	283	331	387	457	563	1568
0.025518	0	91	146	191	237	282	331	387	460	573	1561
0.025263	0	92	147	192	236	281	332	391	463	575	1538
0.025010	0	89	143	191	235	279	330	386	456	566	1383
0.024760	0	86	144	190	232	277	327	383	456	569	1679
0.024512	0	87	140	186	231	276	328	385	459	574	1512
0.024267	0	79	137	181	225	271	321	378	454	569	1388
0.024025	0	86	137	185	229	273	322	379	454	571	1346
0.023784	0	84	137	184	229	272	323	379	449	568	1667
0.023547	0	80	131	178	224	269	317	376	450	564	1347
0.023311	0	79	134	178	222	268	317	372	449	560	1428
0.023078	0	77	131	177	220	263	313	369	443	553	1313
0.022847	0	76	128	172	214	259	308	365	439	550	1436
0.022619	0	77	129	175	221	266	316	374	445	561	1362
0.022393	0	73	123	169	214	260	309	366	438	556	1419
0.022169	0	75	126	172	216	261	310	369	444	562	1397
0.021947	0	74	126	169	212	258	308	366	435	544	1312
0.021727	0	73	124	168	212	258	307	364	438	547	2383
0.021510	0	71	121	166	209	252	301	359	432	540	1755
0.021295	0	68	120	162	208	255	305	363	436	546	1652
0.021082	0	67	121	163	206	251	301	358	435	545	1631
0.020871	0	64	117	162	206	251	301	358	431	550	1478
0.020663	0	67	118	163	206	252	302	359	430	540	1354
0.020456	0	64	115	160	200	246	295	353	425	537	1361
0.020251	0	65	115	160	203	248	297	353	428	538	1522
0.020049	0	60	111	157	200	245	293	353	429	542	1627
0.019848	0	61	111	156	198	241	289	344	418	527	1551
0.019650	0	60	111	153	195	239	289	347	419	530	1606
0.019453	0	60	111	155	197	241	288	344	412	524	1298
0.019259	0	59	108	152	195	240	288	344	416	536	1500
0.019066	0	58	109	153	195	239	289	347	419	530	1439
0.018876	0	56	105	148	190	234	281	340	410	525	1719
0.018687	0	55	104	149	188	230	280	337	411	533	1422
0.018500	0	54	103	146	187	229	280	337	405	525	1466
0.018315	0	54	104	148	190	235	282	340	410	525	1704
0.018132	0	50	99	142	184	231	279	338	411	527	1450
0.017951	0	48	97	141	185	228	279	334	409	524	1804
0.017771	0	52	97	140	182	227	275	333	400	514	1443
0.017593	0	46	92	136	176	220	271	331	401	521	1401
0.017417	0	49	94	135	177	222	269	328	404	521	1315
0.017243	0	47	92	134	176	222	267	323	394	505	1430
0.017071	0	46	93	135	174	219	268	327	398	506	1606
0.016900	0	46	94	137	179	222	270	328	405	518	1726
0.016731	0	45	91	134	174	219	265	322	394	510	1482
0.016564	0	44	92	132	173	214	262	321	397	515	1492
0.016398	0	43	89	133	174	219	266	322	392	511	1655
0.016234	0	38	83	126	169	214	265	323	399	510	1432
0.016072	0	39	85	126	167	209	260	316	385	502	1388
0.015911	0	39	85	128	169	211	260	316	388	504	1722
0.015752	0	38	84	126	166	211	259	316	390	501	1446
0.015594	0	36	82	125	166	210	259	315	385	495	1398
0.015439	0	38	84	125	164	208	260	317	388	506	1451
0.015284	0	36	81	122	164	207	256	311	387	506	1920
0.015131	0	33	78	120	160	203	251	308	383	509	1346
0.014980	0	35	79	119	160	205	255	311	384	497	1384
0.014830	0	34	78	119	161	204	252	310	382	493	1718
0.014682	0	32	76	116	157	202	251	308	380	498	1522
0.014535	0	31	74	114	156	197	247	305	380	501	1516
0.014390	0	30	74	114	155	200	247	306	378	489	1509
0.014246	0	28	73	114	155	199	246	304	373	489	1520
0.014103	0	29	71	112	153	201	248	305	378	494	1697
0.013962	0	28	71	109	152	194	243	301	377	494	1342
0.013823	0	26	69	110	152	194	241	299	373	487	1620
0.013684	0	24	68	109	150	191	239	295	370	482	1458
0.013548	0	24	66	107	147	190	239	296	371	482	1328
0.013412	0	23	66	106	148	189	235	292	368	478	1504
0.013278	0	21	64	103	145	187	236	289	361	479	1363
0.013145	0	20	61	102	145	186	235	288	364	479	1898
0.013014	0	20	61	100	140	183	231	286	356	472	1554
0.012884	0	20	61	100	139	183	230	285	360	473	1379
0.012755	0	19	61	100	142	186	232	291	363	469	1352
0.012627	0	19	60	97	139	183	233	289	364	479	1483
0.012501	0	18	59	98	137	181	226	284	361	479	1722
0.012376	0	18	58	97	135	178	226	281	358	479	1392
0.012252	0	16	57	96	137	180	228	286	354	473	1451
0.012130	0	14	53	93	131	172	218	275	350	464	1459
0.012008	0	14	54	94	133	176	224	278	352	467	1679
0.011888	0	14	53	92	129	171	220	279	353	472	1392
0.011769	0	12	52	92	132	174	222	279	354	472	1497
0.011652	0	13	53	90	129	170	217	273	344	458	1883
0.011535	0	11	48	87	129	170	221	276	351	473	2054
0.011420	0	9	48	88	128	168	218	275	347	465	1351
0.011306	0	10	47	85	124	169	215	268	342	464	1620
0.011193	0	11	50	90	128	169	215	270	344	462	1675
0.011081	0	8	49	87	125	167	216	269	342	461	1853
0.010970	0	8	44	82	122	164	212	267	342	457	1675
0.010860	0	7	44	81	121	164	210	269	346	462	1439
0.010752	0	5	45	81	118	161	207	265	341	462	1571
0.010644	0	3	40	78	116	162	208	262	341	461	1415
0.010538	0	6	44	80	119	161	207	263	336	456	1416
0.010432	0	3	42	78	115	158	204	262	336	457	1557
0.010328	0	3	40	77	117	156	201	257	328	444	1892
0.010225	0	3	40	77	115	157	205	260	334	452	1539
0.010122	0	0	36	74	112	154	202	260	334	451	1850
0.010021	0	2	39	76	115	153	200	258	333	445	1394
0.009921	0	0	33	68	107	149	195	251	325	450	1487
0.009822	0	1	38	74	111	151	196	250	325	443	1489
0.009724	0	0	32	69	108	149	196	251	322	443	1616
0.009626	0	0	34	68	108	149	196	254	328	455	1497
0.009530	0	0	33	70	107	149	196	251	323	436	1346
0.009435	0	0	34	69	106	146	193	248	325	443	1321
0.009340	0	0	29	63	102	143	192	250	325	443	1757
0.009247	0	0	31	67	104	144	190	246	323	438	1393
0.009155	0	0	29	65	103	144	191	247	318	442	1466
0.009063	0	0	29	63	101	142	186	242	314	422	1757
0.008972	0	0	28	64	101	141	187	245	320	433	1418
0.008883	0	0	26	61	97	138	184	245	322	447	1588
0.008794	0	0	27	60	97	137	185	242	314	430	1337
0.008706	0	0	25	59	96	139	186	246	318	437	1465
0.008619	0	0	21	55	93	134	181	239	313	429	1539
0.008533	0	0	23	57	93	134	180	235	311	435	1806
0.008447	0	0	25	58	95	134	180	233	311	431	1354
0.008363	0	0	22	53	92	130	176	234	310	430	1574
0.008279	0	0	19	52	91	133	179	235	311	429	1319
0.008196	0	0	20	53	90	130	176	231	301	427	1702
0.008114	0	0	20	56	94	138	182	241	312	428	1638
0.008033	0	0	17	50	88	130	176	234	306	430	1782
0.007953	0	0	20	53	89	128	171	229	303	423	1750
0.007873	0	0	14	47	84	125	173	229	301	418	1753
0.007795	0	0	16	47	83	121	170	227	300	423	1542
0.007717	0	0	14	49	84	123	169	225	299	412	1446
0.007640	0	0	13	47	82	122	166	224	298	420	2101
0.007563	0	0	15	49	85	124	172	228	301	426	1663
0.007488	0	0	13	44	80	122	169	226	300	423	1386
0.007413	0	0	12	46	81	122	168	224	297	413	1377
0.007339	0	0	10	43	79	117	161	218	293	417	1615
0.007265	0	0	9	43	79	117	163	220	292	409	1601
0.007193	0	0	11	44	80	119	165	218	294	411	1389
0.007121	0	0	7	41	77	115	163	217	292	411	1406
0.007049	0	0	9	44	80	118	163	217	294	421	1434
0.006979	0	0	6	38	73	111	156	210	286	402	1675
0.006909	0	0	5	36	71	113	159	215	289	407	1463
0.006840	0	0	4	38	74	112	158	212	292	413	1414
0.006772	0	0	3	33	69	109	157	212	287	401	1653
0.006704	0	0	1	33	70	110	157	215	295	419	1432
0.006637	0	0	2	34	67	107	154	209	285	407	1717
0.006570	0	0	0	31	64	102	149	203	278	391	1315
0.006505	0	0	1	33	68	103	148	203	282	408	1619
0.006440	0	0	4	35	70	109	155	213	290	410	1354
0.006375	0	0	0	32	65	104	148	204	282	408	1451
0.006312	0	0	0	30	65	104	150	207	287	405	1825
0.006248	0	0	0	28	63	103	150	209	285	404	1328
0.006186	0	0	0	29	64	104	150	207	279	399	1748
0.006124	0	0	0	28	60	99	147	202	277	401	1714
0.006063	0	0	0	28	61	100	143	198	272	388	1344
0.006002	0	0	0	25	62	101	148	200	274	395	1321
0.005942	0	0	0	23	56	96	142	197	273	397	1574
0.005883	0	0	0	21	55	94	141	197	276	398	1383
0.005824	0	0	0	23	56	95	140	193	268	394	1575
0.005766	0	0	0	21	55	93	138	197	276	394	1358
0.005708	0	0	0	20	56	94	139	193	268	392	1872
0.005651	0	0	0	22	56	94	139	196	268	392	1368
0.005594	0	0	0	20	53	91	135	194	268	390	1983
0.005539	0	0	0	18	51	89	134	191	267	394	1790
0.005483	0	0	0	15	49	88	130	184	259	391	1646
0.005428	0	0	0	17	49	87	132	187	264	388	1783
0.005374	0	0	0	16	49	87	131	185	261	386	1706
0.005320	0	0	0	15	50	90	137	193	271	395	1747
0.005267	0	0	0	13	43	82	126	184	257	389	1318
0.005214	0	0	0	12	45	83	129	184	266	391	1438
0.005162	0	0	0	11	44	82	124	179	252	373	1455
0.005111	0	0	0	15	49	85	128	185	262	396	1597
0.005060	0	0	0	14	46	86	130	185	265	389	1473
0.005009	0	0	0	8	41	79	121	177	257	377	1510
0.004959	0	0	0	7	40	78	123	181	258	390	1837
0.004909	0	0	0	9	42	80	126	181	252	380	2522
0.004860	0	0	0	7	39	78	126	182	257	376	1458
0.004812	0	0	0	6	39	77	120	178	251	382	1558
0.004763	0	0	0	4	37	79	124	180	254	379	1395
0.004716	0	0	0	6	40	77	121	178	255	376	1938
0.004669	0	0	0	5	36	75	119	173	248	379	2302
0.004622	0	0	0	1	34	73	118	173	252	378	1339
0.004576	0	0	0	1	34	70	113	170	246	368	1580
0.004530	0	0	0	3	36	73	116	172	251	376	1623
0.004485	0	0	0	0	30	67	110	168	244	369	1443
0.004440	0	0	0	0	31	69	116	170	247	366	1444
0.004395	0	0	0	0	32	71	116	171	250	375	1436
0.004352	0	0	0	0	26	63	107	163	240	364	1912
0.004308	0	0	0	0	29	66	111	170	248	372	1356
0.004265	0	0	0	0	28	65	108	165	243	373	2034
0.004222	0	0	0	0	28	65	110	166	246	371	1625
0.004180	0	0	0	0	24	60	105	160	234	367	1656
0.004138	0	0	0	0	24	60	103	159	239	365	1564
0.004097	0	0	0	0	29	65	110	166	244	367	1809
0.004056	0	0	0	0	23	60	104	158	234	362	1388
0.004015	0	0	0	0	22	59	104	157	234	361	1551
0.003975	0	0	0	0	23	60	104	162	237	364	1769
0.003935	0	0	0	0	20	59	104	160	237	370	1625
0.003896	0	0	0	0	21	56	99	153	230	359	2117
0.003857	0	0	0	0	20	56	101	155	231	357	1431
0.003819	0	0	0	0	19	55	96	152	235	357	1534
0.003780	0	0	0	0	15	53	96	152	232	356	1630
0.003743	0	0	0	0	18	55	98	152	230	355	1929
0.003705	0	0	0	0	15	51	97	153	231	370	2034
0.003668	0	0	0	0	15	53	95	146	219	343	1522
0.003631	0	0	0	0	14	52	96	154	232	357	1765
0.003595	0	0	0	0	12	49	91	151	225	353	1522
0.003559	0	0	0	0	12	47	91	147	223	341	1438
0.003524	0	0	0	0	11	47	90	146	217	341	1720
0.003488	0	0	0	0	6	44	87	142	222	351	1458
0.003453	0	0	0	0	8	45	91	146	223	352	1660
0.003419	0	0	0	0	7	45	88	144	225	351	1511
0.003385	0	0	0	0	4	42	85	142	218	345	1680
0.003351	0	0	0	0	6	41	85	144	223	352	1827
0.003317	0	0	0	0	5	40	81	136	210	339	1680
0.003284	0	0	0	0	4	39	83	139	216	344	1626
0.003251	0	0	0	0	2	42	87	147	226	356	1844
0.003219	0	0	0	0	2	39	85	141	218	347	1564
0.003187	0	0	0	0	3	39	86	139	215	342	1564
0.003155	0	0	0	0	0	33	80	138	218	342	1646
0.003123	0	0	0	0	0	34	78	134	210	338	1294
0.003092	0	0	0	0	0	34	78	133	205	334	1596
0.003061	0	0	0	0	0	33	79	135	212	344	1401
0.003030	0	0	0	0	0	31	77	134	213	337	1346
0.003000	0	0	0	0	0	32	76	131	213	339	1921
0.002970	0	0	0	0	0	30	75	132	203	336	1485
0.002940	0	0	0	0	0	29	74	129	210	333	2438
0.002911	0	0	0	0	0	28	75	129	210	340	1774
0.002882	0	0	0	0	0	28	73	128	202	328	1497
0.002853	0	0	0	0	0	26	69	121	196	324	1863
0.002825	0	0	0	0	0	28	75	130	211	338	2037
0.002796	0	0	0	0	0	24	71	128	209	338	1459
0.002768	0	0	0	0	0	27	72	127	206	333	1862
0.002741	0	0	0	0	0	24	68	126	204	325	2031
0.002713	0	0	0	0	0	21	65	120	199	332	1649
0.002686	0	0	0	0	0	24	65	121	201	331	1609
0.002659	0	0	0	0	0	20	64	120	196	322	1852
0.002633	0	0	0	0	0	20	65	123	201	332	1447
0.002606	0	0	0	0	0	17	61	117	194	316	1659
0.002580	0	0	0	0	0	17	62	119	195	323	1398
0.002554	0	0	0	0	0	17	61	120	196	326	1604
0.002529	0	0	0	0	0	18	65	121	197	323	1743
0.002504	0	0	0	0	0	13	56	113	194	324	2095
0.002479	0	0	0	0	0	16	61	119	196	327	1356
0.002454	0	0	0	0	0	10	54	111	193	323	1412
0.002429	0	0	0	0	0	12	57	112	187	324	1387
0.002405	0	0	0	0	0	9	54	111	194	324	1923
0.002381	0	0	0	0	0	11	56	115	194	319	1422
0.002357	0	0	0	0	0	9	55	113	195	330	1338
0.002334	0	0	0	0	0	6	51	104	180	308	1658
0.002310	0	0	0	0	0	6	47	105	183	318	1712
0.002287	0	0	0	0	0	7	49	104	183	315	1446
0.002264	0	0	0	0	0	3	47	104	182	313	1521
0.002242	0	0	0	0	0	5	50	105	182	312	1812
0.002219	0	0	0	0	0	1	44	100	181	315	1903
0.002197	0	0	0	0	0	3	47	102	181	310	1775
0.002175	0	0	0	0	0	2	47	104	182	313	1441
0.002153	0	0	0	0	0	0	41	97	178	312	2112
0.002132	0	0	0	0	0	0	46	103	182	312	1610
0.002110	0	0	0	0	0	0	41	97	179	311	2061
0.002089	0	0	0	0	0	0	42	99	176	309	2466
0.002068	0	0	0	0	0	0	40	97	174	309	2172
0.002048	0	0	0	0	0	0	35	93	172	302	1673
0.002027	0	0	0	0	0	0	36	91	172	303	2098
0.002007	0	0	0	0	0	0	35	90	171	306	1492
0.001987	0	0	0	0	0	0	38	96	174	311	1755
0.001967	0	0	0	0	0	0	34	90	173	303	1419
0.001947	0	0	0	0	0	0	31	87	165	298	1567
0.001928	0	0	0	0	0	0	29	86	163	298	1369
0.001909	0	0	0	0	0	0	32	88	171	306	1582
0.001890	0	0	0	0	0	0	32	90	171	310	1516
0.001871	0	0	0	0	0	0	31	87	166	291	1619
0.001852	0	0	0	0	0	0	28	83	160	288	1428
0.001833	0	0	0	0	0	0	29	85	163	294	1940
0.001815	0	0	0	0	0	0	29	83	164	307	1917
0.001797	0	0	0	0	0	0	29	90	168	301	1444
0.001779	0	0	0	0	0	0	24	80	161	303	1504
0.001761	0	0	0	0	0	0	31	88	168	295	1450
0.001744	0	0	0	0	0	0	25	84	165	304	1610
0.001726	0	0	0	0	0	0	23	82	163	293	1730
0.001709	0	0	0	0	0	0	20	78	162	293	1811
0.001692	0	0	0	0	0	0	22	78	162	299	1593
0.001675	0	0	0	0	0	0	19	79	160	295	2181
0.001658	0	0	0	0	0	0	18	73	158	289	1964
0.001642	0	0	0	0	0	0	15	75	158	293	1564
0.001625	0	0	0	0	0	0	20	77	156	293	1788
0.001609	0	0	0	0	0	0	12	67	145	281	1380
0.001593	0	0	0	0	0	0	18	75	153	288	1670
0.001577	0	0	0	0	0	0	13	70	152	295	1650
0.001561	0	0	0	0	0	0	12	68	148	285	1670
0.001545	0	0	0	0	0	0	18	78	163	302	1896
0.001530	0	0	0	0	0	0	9	71	151	288	1450
0.001515	0	0	0	0	0	0	8	67	150	295	1378
0.001500	0	0	0	0	0	0	5	62	143	273	1848
0.001485	0	0	0	0	0	0	5	62	140	282	1380
0.001470	0	0	0	0	0	0	8	68	148	283	1404
0.001455	0	0	0	0	0	0	3	60	141	282	1790
0.001440	0	0	0	0	0	0	3	62	137	272	1957
0.001426	0	0	0	0	0	0	2	61	144	279	1695
0.001412	0	0	0	0	0	0	4	69	150	279	1624
0.001398	0	0	0	0	0	0	3	60	142	284	1675
0.001384	0	0	0	0	0	0	0	56	134	270	1564
0.001370	0	0	0	0	0	0	0	54	138	280	1886
0.001356	0	0	0	0	0	0	0	56	136	271	1673
0.001343	0	0	0	0	0	0	0	53	140	278	1824
0.001329	0	0	0	0	0	0	0	53	136	272	1603
0.001316	0	0	0	0	0	0	0	53	135	272	1530
0.001303	0	0	0	0	0	0	0	54	140	284	1303
0.001290	0	0	0	0	0	0	0	53	138	278	2214
0.001277	0	0	0	0	0	0	0	52	132	269	1889
0.001264	0	0	0	0	0	0	0	47	133	271	1602
0.001251	0	0	0	0	0	0	0	44	124	265	1576
0.001239	0	0	0	0	0	0	0	46	130	279	1663
0.001227	0	0	0	0	0	0	0	42	125	266	1727
0.001214	0	0	0	0	0	0	0	47	132	271	1373
0.001202	0	0	0	0	0	0	0	46	129	266	1842
0.001190	0	0	0	0	0	0	0	37	118	262	1492
0.001178	0	0	0	0	0	0	0	37	118	260	1672
0.001166	0	0	0	0	0	0	0	44	131	269	1521
0.001155	0	0	0	0	0	0	0	36	123	270	1658
0.001143	0	0	0	0	0	0	0	38	120	266	1476
0.001132	0	0	0	0	0	0	0	36	122	266	1659
0.001120	0	0	0	0	0	0	0	40	125	265	1546
0.001109	0	0	0	0	0	0	0	35	122	264	1575
0.001098	0	0	0	0	0	0	0	42	123	265	1763
0.001087	0	0	0	0	0	0	0	34	119	259	1670
0.001076	0	0	0	0	0	0	0	32	116	258	1968
0.001066	0	0	0	0	0	0	0	32	116	253	1769
0.001055	0	0	0	0	0	0	0	31	114	265	2322
0.001044	0	0	0	0	0	0	0	32	122	260	2154
0.001034	0	0	0	0	0	0	0	26	111	251	1663
0.001024	0	0	0	0	0	0	0	30	117	252	2167
0.001013	0	0	0	0	0	0	0	25	114	259	1607
0.001003	0	0	0	0	0	0	0	25	111	245	1580
0.000993	0	0	0	0	0	0	0	25	115	258	1699
0.000983	0	0	0	0	0	0	0	18	103	254	1599
0.000973	0	0	0	0	0	0	0	24	110	251	1461
0.000964	0	0	0	0	0	0	0	22	109	253	1748
0.000954	0	0	0	0	0	0	0	25	112	259	1431
0.000944	0	0	0	0	0	0	0	19	104	241	1768
0.000935	0	0	0	0	0	0	0	17	100	249	2059
0.000926	0	0	0	0	0	0	0	10	102	247	1334
0.000916	0	0	0	0	0	0	0	15	102	254	1918
0.000907	0	0	0	0	0	0	0	13	100	241	1382
0.000898	0	0	0	0	0	0	0	9	98	241	1694
0.000889	0	0	0	0	0	0	0	10	96	245	1549
0.000880	0	0	0	0	0	0	0	15	105	252	1638
0.000872	0	0	0	0	0	0	0	4	92	243	1665
0.000863	0	0	0	0	0	0	0	3	93	232	2002
0.000854	0	0	0	0	0	0	0	5	98	246	2349
0.000846	0	0	0	0	0	0	0	4	89	237	1319
0.000837	0	0	0	0	0	0	0	2	94	244	1449
0.000829	0	0	0	0	0	0	0	4	91	239	2166
0.000821	0	0	0	0	0	0	0	0	91	237	1807
0.000812	0	0	0	0	0	0	0	3	88	238	2398
0.000804	0	0	0	0	0	0	0	0	89	231	1741
0.000796	0	0	0	0	0	0	0	1	88	242	1858
0.000788	0	0	0	0	0	0	0	0	84	226	1606
0.000780	0	0	0	0	0	0	0	0	82	239	1764
0.000772	0	0	0	0	0	0	0	0	77	226	1386
0.000765	0	0	0	0	0	0	0	0	74	233	1981
0.000757	0	0	0	0	0	0	0	0	79	225	1896
0.000750	0	0	0	0	0	0	0	0	80	229	1905
0.000742	0	0	0	0	0	0	0	0	80	237	1685
0.000735	0	0	0	0	0	0	0	0	80	236	1988
0.000727	0	0	0	0	0	0	0	0	80	232	1682
0.000720	0	0	0	0	0	0	0	0	75	232	1698
0.000713	0	0	0	0	0	0	0	0	78	233	1428
0.000706	0	0	0	0	0	0	0	0	76	235	2033
0.000699	0	0	0	0	0	0	0	0	75	232	1371
0.000692	0	0	0	0	0	0	0	0	63	222	2003
0.000685	0	0	0	0	0	0	0	0	65	226	1773
0.000678	0	0	0	0	0	0	0	0	66	219	2590
0.000671	0	0	0	0	0	0	0	0	62	215	1998
0.000664	0	0	0	0	0	0	0	0	70	232	1643
0.000658	0	0	0	0	0	0	0	0	69	232	2225
0.000651	0	0	0	0	0	0	0	0	56	212	1663
0.000645	0	0	0	0	0	0	0	0	62	225	1643
0.000638	0	0	0	0	0	0	0	0	58	207	1711
0.000632	0	0	0	0	0	0	0	0	53	202	1946
0.000626	0	0	0	0	0	0	0	0	64	216	1789
0.000619	0	0	0	0	0	0	0	0	55	213	1727
0.000613	0	0	0	0	0	0	0	0	48	201	1665
0.000607	0	0	0	0	0	0	0	0	59	218	1695
0.000601	0	0	0	0	0	0	0	0	57	215	1672
0.000595	0	0	0	0	0	0	0	0	56	213	1978
0.000589	0	0	0	0	0	0	0	0	47	200	1884
0.000583	0	0	0	0	0	0	0	0	43	211	2183
0.000577	0	0	0	0	0	0	0	0	42	197	1725
0.000571	0	0	0	0	0	0	0	0	46	200	2058
0.000566	0	0	0	0	0	0	0	0	46	211	1797
0.000560	0	0	0	0	0	0	0	0	52	206	1316
0.000554	0	0	0	0	0	0	0	0	40	200	1707
0.000549	0	0	0	0	0	0	0	0	41	201	1848
0.000543	0	0	0	0	0	0	0	0	45	210	1694
0.000538	0	0	0	0	0	0	0	0	42	194	1835
0.000533	0	0	0	0	0	0	0	0	49	214	1732
0.000527	0	0	0	0	0	0	0	0	40	200	1422
0.000522	0	0	0	0	0	0	0	0	35	192	2297
0.000517	0	0	0	0	0	0	0	0	40	202	1677
0.000512	0	0	0	0	0	0	0	0	28	190	2423
0.000506	0	0	0	0	0	0	0	0	43	197	1936
0.000501	0	0	0	0	0	0	0	0	20	186	1736
0.000496	0	0	0	0	0	0	0	0	38	193	1628
0.000491	0	0	0	0	0	0	0	0	31	197	1804
0.000487	0	0	0	0	0	0	0	0	44	198	1960
0.000482	0	0	0	0	0	0	0	0	26	192	1475
0.000477	0	0	0	0	0	0	0	0	34	187	1557
0.000472	0	0	0	0	0	0	0	0	26	180	1467
0.000467	0	0	0	0	0	0	0	0	20	186	1671
0.000463	0	0	0	0	0	0	0	0	17	181	1394
0.000458	0	0	0	0	0	0	0	0	21	182	1562
0.000453	0	0	0	0	0	0	0	0	16	178	2202
0.000449	0	0	0	0	0	0	0	0	13	187	1751
0.000444	0	0	0	0	0	0	0	0	12	179	1622
0.000440	0	0	0	0	0	0	0	0	12	180	1955
0.000436	0	0	0	0	0	0	0	0	12	176	1433
0.000431	0	0	0	0	0	0	0	0	6	182	2390
0.000427	0	0	0	0	0	0	0	0	12	177	1562
0.000423	0	0	0	0	0	0	0	0	4	176	1803
0.000418	0	0	0	0	0	0	0	0	14	177	1802
0.000414	0	0	0	0	0	0	0	0	3	167	2033
0.000410	0	0	0	0	0	0	0	0	0	165	1953
0.000406	0	0	0	0	0	0	0	0	2	172	1746
0.000402	0	0	0	0	0	0	0	0	2	166	1645
0.000398	0	0	0	0	0	0	0	0	5	179	1382
0.000394	0	0	0	0	0	0	0	0	0	154	2861
0.000390	0	0	0	0	0	0	0	0	3	179	1524
0.000386	0	0	0	0	0	0	0	0	0	156	1702
0.000382	0	0	0	0	0	0	0	0	0	161	1479
0.000378	0	0	0	0	0	0	0	0	0	153	1477
0.000375	0	0	0	0	0	0	0	0	0	159	1654
0.000371	0	0	0	0	0	0	0	0	0	173	1518
0.000367	0	0	0	0	0	0	0	0	0	160	2144
0.000364	0	0	0	0	0	0	0	0	0	151	1719
0.000360	0	0	0	0	0	0	0	0	0	151	1696
0.000356	0	0	0	0	0	0	0	0	0	152	1708
0.000353	0	0	0	0	0	0	0	0	0	159	1605
0.000349	0	0	0	0	0	0	0	0	0	149	1389
0.000346	0	0	0	0	0	0	0	0	0	137	1814
0.000342	0	0	0	0	0	0	0	0	0	140	2636
0.000339	0	0	0	0	0	0	0	0	0	150	2301
0.000335	0	0	0	0	0	0	0	0	0	142	1696
0.000332	0	0	0	0	0	0	0	0	0	135	1883
0.000329	0	0	0	0	0	0	0	0	0	140	1831
0.000325	0	0	0	0	0	0	0	0	0	149	1938
0.000322	0	0	0	0	0	0	0	0	0	135	1868
0.000319	0	0	0	0	0	0	0	0	0	130	1881
0.000316	0	0	0	0	0	0	0	0	0	138	1532
0.000313	0	0	0	0	0	0	0	0	0	149	2008
0.000310	0	0	0	0	0	0	0	0	0	136	2070
0.000306	0	0	0	0	0	0	0	0	0	123	2887
0.000303	0	0	0	0	0	0	0	0	0	133	1623
0.000300	0	0	0	0	0	0	0	0	0	131	1617
0.000297	0	0	0	0	0	0	0	0	0	145	1497
0.000294	0	0	0	0	0	0	0	0	0	131	3687
0.000291	0	0	0	0	0	0	0	0	0	124	1488
0.000288	0	0	0	0	0	0	0	0	0	130	1611
0.000286	0	0	0	0	0	0	0	0	0	121	1583
0.000283	0	0	0	0	0	0	0	0	0	112	1493
0.000280	0	0	0	0	0	0	0	0	0	103	2043
0.000277	0	0	0	0	0	0	0	0	0	114	1721
0.000274	0	0	0	0	0	0	0	0	0	122	1741
0.000272	0	0	0	0	0	0	0	0	0	125	2775
0.000269	0	0	0	0	0	0	0	0	0	102	1527
0.000266	0	0	0	0	0	0	0	0	0	124	1568
0.000264	0	0	0	0	0	0	0	0	0	118	1533
0.000261	0	0	0	0	0	0	0	0	0	103	1701
0.000258	0	0	0	0	0	0	0	0	0	92	1445
0.000256	0	0	0	0	0	0	0	0	0	109	2245
0.000253	0	0	0	0	0	0	0	0	0	95	2105
0.000251	0	0	0	0	0	0	0	0	0	94	2085
0.000248	0	0	0	0	0	0	0	0	0	80	2059
0.000246	0	0	0	0	0	0	0	0	0	107	1494
0.000243	0	0	0	0	0	0	0	0	0	94	1749
0.000241	0	0	0	0	0	0	0	0	0	78	1926
0.000238	0	0	0	0	0	0	0	0	0	111	1858
0.000236	0	0	0	0	0	0	0	0	0	94	1864
0.000234	0	0	0	0	0	0	0	0	0	83	1460
0.000231	0	0	0	0	0	0	0	0	0	85	2048
0.000229	0	0	0	0	0	0	0	0	0	63	1679
0.000227	0	0	0	0	0	0	0	0	0	74	2150
0.000224	0	0	0	0	0	0	0	0	0	89	1644
0.000222	0	0	0	0	0	0	0	0	0	88	2161
0.000220	0	0	0	0	0	0	0	0	0	76	1880
0.000218	0	0	0	0	0	0	0	0	0	76	1796
0.000216	0	0	0	0	0	0	0	0	0	63	2017
0.000213	0	0	0	0	0	0	0	0	0	66	1713
0.000211	0	0	0	0	0	0	0	0	0	67	1904
0.000209	0	0	0	0	0	0	0	0	0	78	2221
0.000207	0	0	0	0	0	0	0	0	0	59	2745
0.000205	0	0	0	0	0	0	0	0	0	61	1683
0.000203	0	0	0	0	0	0	0	0	0	65	2113
0.000201	0	0	0	0	0	0	0	0	0	50	1735
0.000199	0	0	0	0	0	0	0	0	0	62	1902
0.000197	0	0	0	0	0	0	0	0	0	65	2089
0.000195	0	0	0	0	0	0	0	0	0	71	1570
0.000193	0	0	0	0	0	0	0	0	0	37	1929
0.000191	0	0	0	0	0	0	0	0	0	47	1940
0.000189	0	0	0	0	0	0	0	0	0	54	1967
0.000187	0	0	0	0	0	0	0	0	0	45	1692
0.000185	0	0	0	0	0	0	0	0	0	31	1685
0.000184	0	0	0	0	0	0	0	0	0	45	1565
0.000182	0	0	0	0	0	0	0	0	0	28	1755
0.000180	0	0	0	0	0	0	0	0	0	28	2773
0.000178	0	0	0	0	0	0	0	0	0	38	1780
0.000176	0	0	0	0	0	0	0	0	0	31	1569
0.000175	0	0	0	0	0	0	0	0	0	45	1524
0.000173	0	0	0	0	0	0	0	0	0	35	2670
0.000171	0	0	0	0	0	0	0	0	0	22	2393
0.000169	0	0	0	0	0	0	0	0	0	7	1639
0.000168	0	0	0	0	0	0	0	0	0	28	1713
0.000166	0	0	0	0	0	0	0	0	0	26	2290
0.000164	0	0	0	0	0	0	0	0	0	16	2551
0.000163	0	0	0	0	0	0	0	0	0	4	1551
0.000161	0	0	0	0	0	0	0	0	0	4	1797
0.000159	0	0	0	0	0	0	0	0	0	0	1859
0.000158	0	0	0	0	0	0	0	0	0	5	2391
0.000156	0	0	0	0	0	0	0	0	0	0	1795
0.000155	0	0	0	0	0	0	0	0	0	10	1673
0.000153	0	0	0	0	0	0	0	0	0	1	1684
0.000152	0	0	0	0	0	0	0	0	0	0	1823
0.000150	0	0	0	0	0	0	0	0	0	0	2146
0.000149	0	0	0	0	0	0	0	0	0	1	1604
0.000147	0	0	0	0	0	0	0	0	0	0	1743
0.000146	0	0	0	0	0	0	0	0	0	0	2577
0.000144	0	0	0	0	0	0	0	0	0	0	2175
0.000143	0	0	0	0	0	0	0	0	0	0	2560
0.000141	0	0	0	0	0	0	0	0	0	0	1855
0.000140	0	0	0	0	0	0	0	0	0	0	1897
0.000139	0	0	0	0	0	0	0	0	0	0	1638
0.000137	0	0	0	0	0	0	0	0	0	0	1988
0.000136	0	0	0	0	0	0	0	0	0	0	1462
0.000134	0	0	0	0	0	0	0	0	0	0	1864
0.000133	0	0	0	0	0	0	0	0	0	0	2410
0.000132	0	0	0	0	0	0	0	0	0	0	1774
0.000130	0	0	0	0	0	0	0	0	0	0	1813
0.000129	0	0	0	0	0	0	0	0	0	0	2835
0.000128	0	0	0	0	0	0	0	0	0	0	1597
0.000127	0	0	0	0	0	0	0	0	0	0	1995
0.000125	0	0	0	0	0	0	0	0	0	0	1948
0.000124	0	0	0	0	0	0	0	0	0	0	1641
0.000123	0	0	0	0	0	0	0	0	0	0	1535
0.000122	0	0	0	0	0	0	0	0	0	0	1597
0.000120	0	0	0	0	0	0	0	0	0	0	1869
0.000119	0	0	0	0	0	0	0	0	0	0	2061
0.000118	0	0	0	0	0	0	0	0	0	0	1557
0.000117	0	0	0	0	0	0	0	0	0	0	3293
0.000116	0	0	0	0	0	0	0	0	0	0	2762
0.000114	0	0	0	0	0	0	0	0	0	0	1322
0.000113	0	0	0	0	0	0	0	0	0	0	1823
0.000112	0	0	0	0	0	0	0	0	0	0	2319
0.000111	0	0	0	0	0	0	0	0	0	0	2023
0.000110	0	0	0	0	0	0	0	0	0	0	2975
0.000109	0	0	0	0	0	0	0	0	0	0	2053
0.000108	0	0	0	0	0	0	0	0	0	0	2024
0.000107	0	0	0	0	0	0	0	0	0	0	1772
0.000106	0	0	0	0	0	0	0	0	0	0	2037
0.000105	0	0	0	0	0	0	0	0	0	0	1877
0.000103	0	0	0	0	0	0	0	0	0	0	2047
0.000102	0	0	0	0	0	0	0	0	0	0	1883
0.000101	0	0	0	0	0	0	0	0	0	0	1738
0.000100	0	0	0	0	0	0	0	0	0	0	2225
