## Supplementary material for "A Simulation Study of mRNA Diffusion and Mitochondrial Localization": Document source and data files: walkGenes_goodParams1_varyGrid_001.tsv

# Code compiled at local time: Dec 1 2017 11:53:17.
# Executed UTC 20171206 08:18:04 on x86_64 Linux #50-Ubuntu SMP Wed Jul 13 00:07:12 UTC 2016 4.4.0-31-generic paulh-ThinkPad-X1-Carbon
# Seeded random number generator with ranSeed=1512548284.
# From command line: bin/walkGenes data/yeast_genes_mitoLoc_15perBin.tsv 0.0015625 0.000078125 1.0 1.0 10000 varyGrid 0.001
# Reading Genes data from file with cksum: 2106675022 972 data/yeast_genes_mitoLoc_15perBin.tsv
#freeDC=0.0015625 trslDC=7.8125e-05 freeAnchorProb=1 trslAnchorProb=1 varyGrid with baseLength=0.001
Gene	avgTranslationInitTimeSecs	given_MLP	sim_MLP
genes15	2.891	0.03	0.0574
genes30	4.333	0.02267	0.0584
genes45	5.447	0.04667	0.0607
genes60	6.82	0.04267	0.0605
genes75	8.194	0.03	0.0656
genes90	9.048	0.03667	0.0653
genes105	9.991	0.04533	0.0703
genes120	11.15	0.06	0.073
genes135	12.53	0.1013	0.0743
genes150	13.94	0.074	0.0719
genes165	16.1	0.058	0.0731
genes180	18.69	0.1227	0.0813
genes195	20.36	0.12	0.0838
genes210	22.57	0.078	0.0833
genes225	25.4	0.1327	0.0875
genes240	27.4	0.1353	0.0873
genes255	30.87	0.1507	0.0926
genes270	34.66	0.152	0.0986
genes285	39.05	0.2413	0.0991
genes300	43.51	0.214	0.1048
genes315	49.1	0.2053	0.1014
genes330	56.81	0.25	0.1177
genes345	63.75	0.262	0.1173
genes360	71.23	0.1087	0.1318
genes375	79.33	0.1647	0.142
genes390	90.97	0.1393	0.1459
genes405	104.25	0.2433	0.1626
genes420	120.93	0.152	0.1651
genes435	132.86	0.1507	0.1692
genes450	153.47	0.3027	0.1842
genes465	197.13	0.1947	0.2115
genes480	262.38	0.2547	0.2319
genes495	609.095	0.304	0.3047
