## Supplementary material for "A Simulation Study of mRNA Diffusion and Mitochondrial Localization": Document source and data files: walkGenes_goodParams1_varyTime_001.tsv

# Code compiled at local time: Dec 1 2017 11:53:17.
# Executed UTC 20171201 04:38:27 on x86_64 Linux #50-Ubuntu SMP Wed Jul 13 00:07:12 UTC 2016 4.4.0-31-generic paulh-ThinkPad-X1-Carbon
# Seeded random number generator with ranSeed=1512103107.
# From command line: bin/walkGenes data/yeast_genes_mitoLoc_15perBin.tsv 0.0015625 0.000078125 1.0 1.0 10000 varyTime 0.001
# Reading Genes data from file with cksum: 2106675022 972 data/yeast_genes_mitoLoc_15perBin.tsv
#freeDC=0.0015625 trslDC=7.8125e-05 freeAnchorProb=1 trslAnchorProb=1 varyTime with baseLength=0.001
Gene	avgTranslationInitTimeSecs	given_MLP	sim_MLP
genes15	2.891	0.03	0.0574
genes30	4.333	0.02267	0.059
genes45	5.447	0.04667	0.066
genes60	6.82	0.04267	0.0649
genes75	8.194	0.03	0.0687
genes90	9.048	0.03667	0.0664
genes105	9.991	0.04533	0.0705
genes120	11.15	0.06	0.0686
genes135	12.53	0.1013	0.0706
genes150	13.94	0.074	0.0716
genes165	16.1	0.058	0.0742
genes180	18.69	0.1227	0.0807
genes195	20.36	0.12	0.0807
genes210	22.57	0.078	0.0844
genes225	25.4	0.1327	0.0834
genes240	27.4	0.1353	0.0904
genes255	30.87	0.1507	0.0951
genes270	34.66	0.152	0.1003
genes285	39.05	0.2413	0.1018
genes300	43.51	0.214	0.111
genes315	49.1	0.2053	0.1076
genes330	56.81	0.25	0.1205
genes345	63.75	0.262	0.1279
genes360	71.23	0.1087	0.1301
genes375	79.33	0.1647	0.1402
genes390	90.97	0.1393	0.1525
genes405	104.25	0.2433	0.1559
genes420	120.93	0.152	0.164
genes435	132.86	0.1507	0.1727
genes450	153.47	0.3027	0.1881
genes465	197.13	0.1947	0.2011
genes480	262.38	0.2547	0.2372
genes495	609.095	0.304	0.3171
