## Supplementary material for "A Simulation Study of mRNA Diffusion and Mitochondrial Localization": Document source and data files: walkGenes_goodParams2_varyGrid_001.tsv

# Code compiled at local time: Dec 1 2017 11:53:17.
# Executed UTC 20171202 08:30:22 on x86_64 Linux #50-Ubuntu SMP Wed Jul 13 00:07:12 UTC 2016 4.4.0-31-generic paulh-ThinkPad-X1-Carbon
# Seeded random number generator with ranSeed=1512203422.
# From command line: bin/walkGenes data/yeast_genes_mitoLoc_15perBin.tsv 0.00625 0.0000625 0.01 1.0 10000 varyGrid 0.001
# Reading Genes data from file with cksum: 2106675022 972 data/yeast_genes_mitoLoc_15perBin.tsv
#freeDC=0.00625 trslDC=6.25e-05 freeAnchorProb=0.01 trslAnchorProb=1 varyGrid with baseLength=0.001
Gene	avgTranslationInitTimeSecs	given_MLP	sim_MLP
genes15	2.891	0.03	0.0628
genes30	4.333	0.02267	0.0583
genes45	5.447	0.04667	0.0604
genes60	6.82	0.04267	0.0684
genes75	8.194	0.03	0.0672
genes90	9.048	0.03667	0.0716
genes105	9.991	0.04533	0.0705
genes120	11.15	0.06	0.0729
genes135	12.53	0.1013	0.0729
genes150	13.94	0.074	0.0816
genes165	16.1	0.058	0.0766
genes180	18.69	0.1227	0.0824
genes195	20.36	0.12	0.0791
genes210	22.57	0.078	0.0842
genes225	25.4	0.1327	0.092
genes240	27.4	0.1353	0.0957
genes255	30.87	0.1507	0.0992
genes270	34.66	0.152	0.0971
genes285	39.05	0.2413	0.1064
genes300	43.51	0.214	0.1124
genes315	49.1	0.2053	0.1145
genes330	56.81	0.25	0.1279
genes345	63.75	0.262	0.1264
genes360	71.23	0.1087	0.1339
genes375	79.33	0.1647	0.1453
genes390	90.97	0.1393	0.1576
genes405	104.25	0.2433	0.1704
genes420	120.93	0.152	0.182
genes435	132.86	0.1507	0.192
genes450	153.47	0.3027	0.2124
genes465	197.13	0.1947	0.2339
genes480	262.38	0.2547	0.2663
genes495	609.095	0.304	0.3833
