## Supplementary material for "A Simulation Study of mRNA Diffusion and Mitochondrial Localization": Document source and data files: walkGenes_goodParams2_varyTime_001.tsv

# Code compiled at local time: Dec 1 2017 11:53:17.
# Executed UTC 20171202 22:38:33 on x86_64 Linux #50-Ubuntu SMP Wed Jul 13 00:07:12 UTC 2016 4.4.0-31-generic paulh-ThinkPad-X1-Carbon
# Seeded random number generator with ranSeed=1512254313.
# From command line: bin/walkGenes data/yeast_genes_mitoLoc_15perBin.tsv 0.00625 0.0000625 0.01 1.0 10000 varyTime 0.001
# Reading Genes data from file with cksum: 2106675022 972 data/yeast_genes_mitoLoc_15perBin.tsv
#freeDC=0.00625 trslDC=6.25e-05 freeAnchorProb=0.01 trslAnchorProb=1 varyTime with baseLength=0.001
Gene	avgTranslationInitTimeSecs	given_MLP	sim_MLP
genes15	2.891	0.03	0.0591
genes30	4.333	0.02267	0.0652
genes45	5.447	0.04667	0.0737
genes60	6.82	0.04267	0.0764
genes75	8.194	0.03	0.0761
genes90	9.048	0.03667	0.0898
genes105	9.991	0.04533	0.0845
genes120	11.15	0.06	0.092
genes135	12.53	0.1013	0.0957
genes150	13.94	0.074	0.0983
genes165	16.1	0.058	0.0998
genes180	18.69	0.1227	0.105
genes195	20.36	0.12	0.1189
genes210	22.57	0.078	0.1182
genes225	25.4	0.1327	0.1258
genes240	27.4	0.1353	0.1255
genes255	30.87	0.1507	0.1339
genes270	34.66	0.152	0.15
genes285	39.05	0.2413	0.1556
genes300	43.51	0.214	0.1635
genes315	49.1	0.2053	0.1758
genes330	56.81	0.25	0.1924
genes345	63.75	0.262	0.2001
genes360	71.23	0.1087	0.2147
genes375	79.33	0.1647	0.2307
genes390	90.97	0.1393	0.2426
genes405	104.25	0.2433	0.2587
genes420	120.93	0.152	0.2846
genes435	132.86	0.1507	0.2937
genes450	153.47	0.3027	0.3177
genes465	197.13	0.1947	0.3612
genes480	262.38	0.2547	0.4047
genes495	609.095	0.304	0.5429
